# Local and substrate-specific S-palmitoylation determines subcellular localization of Gαo

**DOI:** 10.1101/2020.08.25.266692

**Authors:** Gonzalo P. Solis, Arghavan Kazemzadeh, Laurence Abrami, Jana Valnohova, Cecilia Alvarez, F. Gisou van der Goot, Vladimir L. Katanaev

## Abstract

Peripheral membrane proteins (PMPs) associate with cellular membranes through post-translational modifications like S-palmitoylation. The Golgi apparatus is generally viewed as the transitory station where palmitoyl acyltransferases (PATs) modify PMPs, which are then transported to their ultimate destinations such as the plasma membrane (PM). However, little substrate specificity among the many PATs has been determined. Here we describe the inherent partitioning of Gαo – α-subunit of heterotrimeric Go proteins – to PM and Golgi, independent from Golgi-to-PM transport. A minimal code within Gαo N-terminus governs its compartmentalization and re-coding produces G protein versions with shifted localization. We establish the S-palmitoylation at the outer nuclear membrane assay (“SwissKASH”) to probe substrate specificity of PATs in intact cells. With this assay, we show that PATs localizing to different membrane compartments display remarkable substrate selectivity, which is the basis for PMP compartmentalization. Our findings uncover a mechanism governing protein localization and establish the basis for innovative drug discovery.
