## Supplementary Data 1 for "Local and substrate-specific S-palmitoylation determines subcellular localization of Gαo"

### Sheet: Various
Clade		Specie	MGCxx[ACGST]x	Sequence ID	MGxCx[ACGST]x	Sequence ID	MGxxC[ACGST]x	Sequence ID	MGCCx[ACGST]x	Sequence ID	MGCxC[ACGST]x	Sequence ID	MGxCC[ACGST]x	Sequence ID
Discoba	Jakobida	Stygiella incarcerata	MGCGSSTPED	ANM86116.1
	Heterolobosea	Naegleria gruberi	MGCMGSKQGN	XP_002681719.1	MGICATKQPG	XP_002679037.1
					MGNCFGKPSP	XP_002673303.1
					MGLCFGKTDG	XP_002668415.1
Sar	Rhizaria	Plasmodiophora brassicae	MGCGMSRIHD	CEO99315.1	MGACMSGQSS	CEO97972.1	MGNLCTKTTV	CEO99795.1					MGACCAKRSA	CEO98656.1
					MGACLSSTYN	SPR00976.1
					MGSCLGARVS	SPR00977.1
		Bigelowiella natans			MGICASASSP	AAT09061.1
		Reticulomyxa filosa	MGCVTSNQDD	ETO12496.1	MGTCRSSLAA	ETO17177.1	MGSLCTAGAG	ETO35522.1	MGCCLTNITQ	ETO10214.1	MGCVCSNENA	ETO23290.1	MGACCSSPET	ETO11490.1
			MGCMNSTPEN	ETO15917.1	MGGCMSDSQD	ETO21010.1			MGCCSSSEDL	ETO34667.1
			MGCTNSSTGS	ETO25775.1	MGECLSSGRD	ETO13745.1			MGCCSAGLTE	ETO36580.1
			MGCISSSETK	ETO30756.1	MGACASRNET	ETO36959.1			MGCCLGSPRD	ETO32033.1
	Stramenopiles	Aurantiochytrium sp. FCC1311	MGCASSNLSP	GBG26347.1	MGACGSSLSA	GBG32323.1	MGGTCSVNTA	GBG25893.1
			MGCRASKNAE	GBG34906.1	MGACGSTADA	GBG33544.1
					MGACGSSMSA	GBG32324.1
					MGNCAGNPSG	GBG29950.1
		Aureococcus anophagefferens			MGTCGSSLTP	XP_009039853.1
					MGLCGSSLSA	XP_009041175.1
					MGTCASADAD	XP_009035167.1
		Phytophthora parasitica INRA-310			MGLCASQMSD	XP_008907398.1
		Albugo candida			MGICGSKMTD	CCI49142.1
		Albugo laibachii Nc14			MGLCGSKMTD	CCA20918.1
		Ectocarpus siliculosus	MGCTQSKNGE	CBN74608.1	MGICSSKMSA	CBJ30272.1
			MGCSSSVPEE	CBN76611.1
			MGCVNSIRIM	CBN73927.1
			MGCGESKHGD	CBN79972.1
			MGCESSQPMV	CBN75194.1
		Aphanomyces invadans	MGCTQSNLDS	XP_008864854.1
		Achlya hypogyna			MGGCASTGAG	OQR87219.1
		Thalassiosira pseudonana CCMP1335			MGACLSRGNA	XP_002292485.1
		Saprolegnia diclina VS20			MGGCASTGAG	XP_008609517.1
		Pythium insidiosum			MGICASQMTE	GAX97430.1
		Thraustotheca clavata			MGGCASTGAG	OQR89808.1
Metamonada	Parabasalia	Trichomonas vaginalis G3	MGCGASSAED	XP_001322334.1	MGGCLSSDSD	XP_001324344.1
			MGCGASKPSN	XP_001330268.1
			MGCSASKPSE	XP_001580284.1
			MGCGSSTPEE	XP_001325781.1
			MGCAESAPED	XP_001316721.1
		Tritrichomonas foetus	MGCSASKPYQ	OHS93486.1
Haptista	Haptophyta	Chrysochromulina sp. CCMP291	MGCASSHAAG	KOO29768.1	MGLCGGGISA	KOO21872.1
		Emiliania huxleyi CCMP1516	MGCTESKPES	XP_005794411.1	MGLCASKQVE	XP_005780071.1
	Species	21
		Number of sequences	23		30		3		4		1		2
		Total number of sequences	63

### Sheet: Amoebozoa
Clade	Specie	MGCxx[ACGST]x	Sequence ID	MGxCx[ACGST]x	Sequence ID	MGxxC[ACGST]x	Sequence ID	MGCCx[ACGST]x	Sequence ID	MGCxC[ACGST]x	Sequence ID	MGxCC[ACGST]x	Sequence ID
Amoebozoa	Dictyostelium discoideum AX4	MGCILTIEAK	XP_637799.1	MGICASSMEG	XP_643229.1	MGNICGKPEL	XP_639105
		MGCYQSRVQV	XP_638555.1
		MGCNSSSEAK	XP_639050.1
	Entamoeba invadens IP1	MGCGASKDNS	XP_004183336.1
	Entamoeba dispar SAW760	MGCGQSKDNS	XP_001740984.1
	Cavenderia fasciculata	MGCGGSIMSK	XP_004356860.1			MGNVCSSGGE	XP_004355778.1
		MGCILTVEEK	XP_004359256.1			MGNICGKPEL	XP_004357041.1
		MGCTVSKEQN	XP_004366923.1
	Tieghemostelium lacteum	MGCLLTVEAK	KYR01014.1			MGNICSAQGE	KYR02459.1
		MGCGASIESK	KYR00208.1			MGNICGKPAM	KYQ89608.1
		MGCTQSRSIE	KYQ93064.1
	Acytostelium subglobosum LB1	MGCILTVEAK	XP_012759796.1			MGNICSASGE	XP_012754222.1
		MGCNGSTMSK	XP_012752901.1			MGNICSAQTE	XP_012750945.1
		MGCNSSTLSG	XP_012754117.1			MGNICGKQEL	XP_012759371.1
		MGCTISTEKK	XP_012753428.1			MGNVCGKQEM	XP_012756913.1
		MGCTNSKQLE	XP_012757967.1
	Planoprotostelium fungivorum	MGCAHSSTVD	PRP73188.1			MGNSCASPSV	PRP86204.1
	Heterostelium album PN500	MGCILTVEEK	XP_020431057.1			MGNICSSSTE	XP_020437273.1
		MGCTQSSEQK	XP_020428230.1
		MGCNTSTIAG	XP_020438107.1
Species	8
	Number of sequences	20		1		11		0		0		0
	Total number of sequences	32

### Sheet: Viridiplantae
Clade					Specie	MGCxx[ACGST]x	Sequence ID	MGxCx[ACGST]x	Sequence ID	MGxxC[ACGST]x	Sequence ID	MGCCx[ACGST]x	Sequence ID	MGCxC[ACGST]x	Sequence ID	MGxCC[ACGST]x	Sequence ID
Viridiplantae	Chlorophyta (green algae)		Chloropicophyceae		Chloropicon primus			MGICASKNYY	QDZ22653.1
	Streptophyta	Klebsormidiophyceae			Klebsormidium nitens	MGCAESKEPE	GAQ87162.1
		Streptophytina-Embryophyta-Tracheophyta	Lycopodiopsida		Selaginella moellendorffii					MGSLCSKGQP	XP_002960996.1
			Euphyllophyta-Spermatophyta-Magnoliophyta	basal Magnoliophyta	Amborella trichopoda					MGLLCSRQRP	ERN11257.1
				Mesangiospermae-Liliopsida	Hordeum vulgare subsp. vulgare					MGSSCSRPHS	AAF71788.2
					Phoenix dactylifera					MGSFCSRQKP	XP_008782444.1
					Triticum aestivum					MGSSCSRPHS	ADV39994.1
					Sorghum bicolor					MGSSCSRSHS	ABU48662.1
					Oryza sativa Indica Group					MGSSCSRSHS	AAC41657.1
					Ananas comosus									MGCSCSRPHS	OAY69228.1
				Mesangiospermae-eudicotyledons	Quercus suber	MGCGQSSESK	XP_023895907.1	MGSCMSSDSS	XP_023925421.1
								MGSCISSESS	XP_023885898.1
					Chenopodium quinoa					MGLLCSRHQH	XP_021762157.1
					Spinacia oleracea					MGLLCSKHQH	CAA76186.1
					Glycine max					MGLVCSRGRR	ALZ41718.1
										MGLLCSRNRR	P93163.1
					Lactuca sativa					MGLLCSRHKR	XP_023732769.1
					Vitis vinifera					MGSICSRHKH	CBI20732.3
					Vigna radiata var. radiata					MGLVCSKRRR	XP_022636642.1
					Phaseolus vulgaris					MGLVCSKRRR	XP_007136893.1
										MGLLCSRNRR	ABV60388.1
					Vigna angularis					MGLVCSKRRR	XP_017422830.1
										MGLLCSRNRR	KOM48846.1
					Durio zibethinus					MGLLCSKNRH	XP_022754715.1
					Brassica napus					MGLLCSRSRH	NP_001302559.1
					Arachis ipaensis					MGSLCSKNRR	XP_016180439.1
					Parasponia andersonii					MGLLCSRNRH	PON73115.1
					Cajanus cajan					MGLVCSRNRQ	XP_020236592.1
										MGLLCSRNRR	XP_020223878.1
					Fragaria vesca subsp. vesca					MGSLCSKSRH	XP_011467220.1
					Trifolium subterraneum					MGLLCSKSHR	GAU47955.1
					Rosa chinensis					MGSLCSKNQH	XP_024163102.1
					Olea europaea var. sylvestris					MGSLCSRDQR	XP_022859330.1
					Trifolium pratense					MGLVCSKNRR	PNY08156.1
					Gossypium arboreum					MGLLCSKNHR	KHF97379.1
					Arabidopsis thaliana					MGLLCSRSRH	NP_180198.1
					Nicotiana tabacum					MGLLCSRNKG	NP_001312703.1
				Species	32
					Number of sequences	2		3		32		0		1		0
					Total number of sequences	38

### Sheet: Opisthokonta
Clade		Specie	MGCxx[ACGST]x	Sequence ID	MGxCx[ACGST]x	Sequence ID	MGxxC[ACGST]x	Sequence ID	MGCCx[ACGST]x	Sequence ID	MGCxC[ACGST]x	Sequence ID	MGxCC[ACGST]x	Sequence ID
Opisthokonta	Choanoflagellata	Salpingoeca rosetta			MGICMSAEQK	XP_004991325.1
		Monosiga brevicollis MX1			MGICMSAEQK	XP_001747790.1
	Filasterea	Capsaspora owczarzaki ATCC 30864	MGCAQSAEDK	XP_004364101.1	MGFCSSTPED	XP_004366010.1
					MGACLSVDAK	XP_004346119.2
	Ichthyosporea	Sphaeroforma arctica JP610	MGCGISSEDK	XP_014157148.1
	Rotosphaerida	Fonticula alba	MGCTSSKQKD	XP_009494983.1			MGNSCSKPTD	XP_009493276.1
			MGCFQSKPAA	XP_009494830.1
	Species	5
		Number of sequences	4		4		1		0		0		0
		Total number of sequences	9

### Sheet: Opisthokonta-Fungi
Clade				Specie	MGCxxS/T	Sequence ID	MGxCxS/T	Sequence ID	MGxxCS/T	Sequence ID	MGCCxS/T	Sequence ID	MGCxCS/T	Sequence ID	MGxCCS/T	Sequence ID
Opisthokonta-Fungi	Dikarya	Ascomycota	Saccharomyceta	Exophiala xenobiotica	MGCGASKEDS	XP_013318889.1	MGACGSKEAS	XP_013309730.1
					MGCTGSKINP	XP_013321568.1
				Aspergillus nidulans FGSC A4	MGCGMSTEDK	XP_658255.1	MGSCFSSESA	XP_658620.1
					MGCMSSKQLE	XP_660694.1
				Penicillium griseofulvum	MGCGMSTEDK	KXG49129.1	MGSCFSSEST	KXG49066.1
					MGCLVSKPEE	KXG46964.1
				Penicillium rubens Wisconsin 54-1255	MGCGMSTEDK	XP_002559640.1	MGMCFSSESA	XP_002559584.1
					MGCLVSKPEE	XP_002562005.1
				Histoplasma capsulatum H88	MGCGMSTEDK	EGC47296.1									MGVCCSSTAA	EGC48989.1
					MGCGSSTPVD	EGC49963.1
				Escovopsis weberi	MGCGMSTEEK	KOS19675.1	MGGCMSSSKD	KOS17706.1
				Colletotrichum simmondsii	MGCGMSTEDK	KXH24978.1	MGACMSSNNE	KXH37777.1
				Arthrobotrys oligospora ATCC 24927	MGCSMSTEEK	XP_011120794.1	MGGCMSREAS	XP_011124802.1
				Drechslerella stenobrocha 248	MGCNMSTEDK	EWC46595.1
				Dactylellina haptotyla CBS 200.50	MGCNMSTEDK	EPS43204.1	MGGCMSREAS	EPS45312.1
				Drechslerella dactyloides			MGGCMSREAS	ACJ05909.1
				Tuber melanosporum Mel28	MGCGMSTEEK	XP_002841733.1	MGACFSSESD	XP_002837996.1
				Pyronema omphalodes CBS 100304	MGCGMSTEEK	CCX07725.1	MGTCMSTESE	CCX05290.1
				Tuber borchii	MGCGMSTEEK	PUU78448.1	MGACFSRESD	PUU80080.1
				Tuber aestivum	MGCGMSTEEK	CUS14137.1	MGACFSSESD	CUS09069.1
				Saccharomyces cerevisiae YJM450	MGCTVSTQTI	AJU26592.1	MGLCASSEKN	AJV35336.1
				Candida tenuis ATCC 10573	MGCTASVPDP	XP_006687572.1	MGACVSKSSD	XP_006687122.1
				Zygosaccharomyces rouxii	MGCTASTHVF	XP_002498983.1	MGVCGSKTKE	XP_002496520.1
					MGCAVSSHIL	GAV54296.1
				Wickerhamomyces ciferrii	MGCAASTPIE	XP_011273380.1	MGSCVSKEDG	XP_011275812.1
				Candida albicans SC5314	MGCGASVPVD	KHC85605.1	MGSCASKSAD	XP_721700.2
				Pichia kudriavzevii	MGCTTSKIEP	OUT22477.1	MGICGSKDTE	XP_020546545.1
				Acidomyces richmondensis	MGCGQSSESK	KXL50072.1
				Acremonium chrysogenum ATCC 11550	MGCGMSTEEK	KFH42050.1	MGICMSSNNE	KFH47117.1
				Alternaria alternata	MGCGMSTEEK	XP_018388620.1	MGICMSTNND	OWY49314.1
				Microsporum canis CBS 113480	MGCGMSTEDK	XP_002848718.1
					MGCMNSKDIT	XP_002847497.1
				Moelleriella libera RCEF 2490	MGCGMSTEEK	OAA32049.1
				Ascochyta rabiei	MGCGMSTEEK	KZM24749.1	MGICMSSSPE	KZM22488.1
				Ascoidea rubescens DSM 1968	MGCGASIESD	XP_020050630.1	MGSCASKDAS	XP_020050137.1
				Ascosphaera apis ARSEF 7405	MGCGMSTEDK	KZZ92692.1	MGVCLSSNKG	KZZ88424.1
					MGCTGSKELD	KZZ93054.1	MGGCMSTTQV	KZZ95096.1
				Eremothecium gossypii ATCC 10895	MGCSVSTQTL	NP_984250.1	MGLCASKDKG	NP_983106.1
				Aureobasidium melanogenum CBS 110374	MGCGMSTEDK	KEQ58718.1	MGNCMSSRGG	KEQ63083.1
				Babjeviella inositovora NRRL Y-12698	MGCGISTIED	XP_018983688.1	MGICASKDDK	XP_018986409.1
				Baudoinia panamericana UAMH 10762	MGCGQSTESK	XP_007673734.1	MGACMSNGTN	XP_007676329.1
				Beauveria bassiana ARSEF 2860	MGCGMSAEEK	XP_008595211.1	MGNCLSSTSE	XP_008598526.1
				Bipolaris oryzae ATCC 44560	MGCGMSTEEK	XP_007683567.1
				Blastomyces dermatitidis ATCC 18188	MGCGMSTEDK	EGE81774.1									MGGCCSSTSG	KMW67111.1
					MGCASSTPVD	EGE81057.2
				Blumeria graminis f. sp. tritici 96224	MGCGLSTEEK	EPQ67872.1
				Botrytis cinerea B05.10	MGCGMSTEEK	XP_024548939.1	MGACMSSNVE	XP_024553380.1
				Brettanomyces bruxellensis AWRI1499	MGCTTSVEVM	EIF47569.1
				Byssochlamys spectabilis No. 5	MGCGMSTEDK	GAD98385.1	MGICFSSENT	GAD96551.1
					MGCLNSKPVD	GAD97028.1
				Capronia coronata CBS 617.96	MGCGASKEDT	XP_007725900.1	MGACGSKEAS	XP_007719367.1
					MGCTGSKLDP	XP_007721240.1
				Ceratocystis platani	MGCGMSTEDK	KKF93764.1
				Chaetomium globosum CBS 148.51	MGCGMSTEEK	XP_001229837.1	MGSCMSTSGE	XP_001223030.1
				Cladophialophora yegresii CBS 114405	MGCGASKEDT	XP_007762326.1	MGACGSKEAS	XP_007752569.1
					MGCTGSKVDV	XP_007760210.1
					MGCTFTKEDD	XP_007758510.1
				Claviceps purpurea 20.1	MGCGMSTEEK	CCE26699.1	MGGCMSSSSE	CCE31184.1
				Clavispora lusitaniae ATCC 42720	MGCSASTLAE	XP_002619485.1	MGSCGSKEAG	XP_002617221.1
				Coccidioides immitis H538.4	MGCGMSTEDK	KMU86129.1	MGGCLSSSPG	KMU90767.1
					MGCSGSKEIS	KMU91532.1
				Coniochaeta ligniaria NRRL 30616	MGCGMSTEEK	OIW33203.1	MGACMSSNSE	OIW28421.1
				Coniosporium apollinis CBS 100218	MGCGMSTEEK	XP_007785236.1	MGVCMSSTGG	XP_007779041.1
			Taphrinomycotina	Pneumocystis carinii B80	MGCGISTQNS	XP_018226611.1					MGCCFSATYN	XP_018225673.1
				Saitoella complicata NRRL Y-17804	MGCGMSTEDK	XP_019023893.1	MGNCGSAEDP	XP_019023906.1
							MGSCFSSEAG	XP_019026679.1
				Protomyces lactucaedebilis	MGCGMSSEAP	ORY73671.1	MGSCFSSDAG	ORY86843.1
				Neolecta irregularis DAH-3	MGCGTSREVD	OLL23030.1
					MGCVPSKSDP	OLL24922.1
				Taphrina deformans PYCC 5710	MGCSQSAPAD	CCG82979.1	MGACLSSGSG	CCG83348.1
							MGSCLSNFCV	CCG82216.1
				Schizosaccharomyces pombe	MGCMSSKYAD	NP_595960.1
		Basidiomycota	Agaricomycotina	Moniliophthora roreri MCA 2997			MGLCTSQPAH	ESK86262.1			MGCCLSTNGI	ESK86580.1
							MGSCVSQPGK	ESK86851.1
							MGACISSGGG	ESK93487.1
							MGNCVSQPGK	ESK81539.1
				Mycena chlorophos	MGCVQSTAVD	GAT61412.1	MGNCGSQVDR	GAT59282.1
							MGACMSTPGV	GAT45495.1
							MGGCVSTQAQ	GAT48577.1
				Schizophyllum commune H4-8	MGCVQSSGVD	XP_003029155.1	MGGCASKPVD	XP_003032322.1
							MGACVSSSSQ	XP_003031603.1
							MGVCISSSGG	XP_003026485.1
				Armillaria ostoyae	MGCVQSTGVD	SJL18757.1	MGNCASQSDK	SJL11378.1
							MGNCTSQPNQ	SJL02665.1
							MGACLSSRGF	SJL18004.1
							MGSCISSGGV	SJL11533.1
							MGACLSSGGF	SJL17820.1
							MGACLSSQGF	SJL11660.1
							MGICSSSQGL	SJL02743.1
				Agaricus bisporus var. burnettii JB137-S8	MGCVQSSTVD	XP_007334115.1	MGACFSQSDQ	XP_007333387.1
					MGCAQSNALQ	XP_007334475.1	MGSCISSPAP	XP_007332380.1
				Amanita muscaria Koide BX008	MGCVQSTGVD	KIL58661.1	MGGCVSTVDE	KIL63778.1
							MGLCLSAPVE	KIL61805.1
				Botryobasidium botryosum FD-172 SS1	MGCTSSQLSP	KDQ12024.1
					MGCAQSTGLD	KDQ21216.1
				Calocera viscosa TUFC12733	MGCASSSPID	KZO95599.1	MGACMSSAGP	KZO92065.1
							MGSCTSKPVD	KZO92321.1
				Coprinopsis cinerea okayama7#130	MGCVQSTGVD	XP_001831010.2	MGGCVSTVDR	XP_002911524.1
							MGSCMSSPSG	XP_001828295.2
				Cryptococcus amylolentus CBS 6039	MGCAQSTEDS	XP_018994642.1	MGGCMSTPEA	XP_018988688.1
							MGGCMSSPST	XP_018993962.1
				Cutaneotrichosporon oleaginosum	MGCTQSHEDS	XP_018280749.1	MGGCMSSEAT	XP_018280263.1
							MGACVSKTKS	XP_018275771.1
				Cylindrobasidium torrendii FP15055 ss-10	MGCVQSSPSD	KIY65328.1	MGICQSNPAD	KIY64071.1
							MGNCVSQVDQ	KIY67848.1
							MGICQSAPRA	KIY69869.1
							MGACMSSGGG	KIY69336.1
				Dacryopinax primogenitus	MGCMQSSPVD	EJU04442.1	MGACMSSAGP	EJT99100.1
				Daedalea quercina L-15889	MGCVQSSGID	KZT71660.1	MGNCVSAQDR	KZT64863.1
							MGACMSSGPV	KZT68855.1
				Dichomitus squalens LYAD-421 SS1	MGCVQSSGID	XP_007361837.1	MGNCVSTQDR	XP_007369966.1
				Fistulina hepatica ATCC 64428	MGCVQSTGVD	KIY48053.1	MGGCVSTASS	KIY52844.1
							MGACMSSGGG	KIY50059.1
				Laccaria amethystina LaAM-08-1	MGCVQSSGVD	KIK05180.1	MGGCVSTADR	KIJ95516.1
							MGSCMSVPAG	KIK01828.1
				Pleurotus ostreatus PC15	MGCVQSSGVD	KDQ27281.1	MGGCMSTSDR	KDQ22727.1
							MGGCMSAPGV	KDQ30202.1
							MGGCLSTTGY	KDQ30204.1
				Termitomyces sp. J132	MGCVQSTGVD	KNZ79780.1	MGGCLSTPDR	KNZ82005.1
					MGCVQSTRID	KNZ76090.1	MGGCISTIDR	KNZ72499.1
							MGSCLSTPRG	KNZ74734.1
				Piloderma croceum F 1598	MGCVQSSGVN	KIM71311.1	MGNCTSTSDR	KIM85914.1
							MGACMSSGGI	KIM81853.1
				Scleroderma citrinum Foug A	MGCVQSTGVD	KIM69682.1	MGNCVSSAQE	KIM55445.1
							MGACLSTGGM	KIM50911.1
				Xanthophyllomyces dendrorhous	MGCAASTEDS	CDZ98214.1	MGSCVSSTAD	CDZ96572.1
			Pucciniomycotina	Mixia osmundae IAM 14324	MGCTSSKEDD	XP_014568277.1
					MGCAQSLPEE	XP_014569982.1
				Melampsora larici-populina 98AG31	MGCSSSKYPA	XP_007413410.1	MGACFSSTGH	XP_007407140.1
					MGCGGSKEDA	XP_007409277.1	MGNCFSTSSA	XP_007407434.1
				Puccinia graminis f. sp. tritici CRL 75-36-700-3	MGCSGSKEIS	XP_003322367.1	MGICFSSNSN	XP_003322715.2
					MGCGPSKPAE	XP_003888857.1	MGNCYSSFFN	XP_003307542.2
				Rhodotorula graminis WP1	MGCGGSKPED	XP_018273812.1
					MGCGGSKDAQ	XP_018270643.1
					MGCGSSSLKD	XP_018274582.1
					MGCAGSTPVD	XP_018273713.1
					MGCAQSTTSS	XP_018268807.1
				Sporidiobolus salmonicolor	MGCGGSKQED	CEQ41273.1	MGACASSEVG	CEQ41593.1
					MGCGGSKEAQ	CEQ42829.1
					MGCGSSSLSS	CEQ38959.1
			Ustilaginomycotina	Ceraceosorus bombacis	MGCGPSKQDR	CEH16352.1	MGNCFSSTEE	CEH11777.1
							MGGCLSSPAH	CEH16631.1
				Anthracocystis flocculosa PF-1	MGCGASKVDK	XP_007878938.1	MGNCLSSNEQ	XP_007881427.1
							MGACMSAEHS	XP_007881579.1
				Tilletiaria anomala UBC 951	MGCGPSKEDR	XP_013241721.1	MGNCFSANEE	XP_013241591.1
				Malassezia pachydermatis			MGVCASSPGA	XP_017991656.1
				Malassezia sympodialis ATCC 42132			MGACFSVANS	SHO79754.1
				Moesziomyces aphidis DSM 70725			MGACMSTEQS	ETS64907.1
				Sporisorium scitamineum	MGCGASKVDR	CDW95873.1	MGACMSAQQT	CDR99795.1
							MGNCLSSTDQ	CDS01571.1
				Ustilago maydis 521	MGCGASKVDK	XP_011388340.1	MGACLSAEQS	XP_011388933.1
							MGNCLSSSDQ	XP_011391146.1
	Fungi incertae sedis	Blastocladiomycota	Blastocladiomycetes	Allomyces macrogynus ATCC 38327	MGCLQSAEQR	KNE58083.1	MGICASEEES	KNE64092.1
					MGCTSSQVAA	KNE63824.1	MGACLSSDDE	KNE57846.1
					MGCKPSKEAA	KNE70646.1
					MGCVSSSEAQ	KNE67931.1
					MGCLQSAEQR	KNE57784.1
				Catenaria anguillulae PL171	MGCLQSTESR	ORZ41282.1	MGACLSADDA	ORZ36392.1
					MGCVSSAEAT	ORZ34392.1
					MGCTPSKDDD	ORZ40344.1
					MGCLTSKEAE	ORZ33541.1
		Chytridiomycota	Chytridiomycetes	Spizellomyces punctatus DAOM BR117	MGCFMSAEEK	XP_016607186.1	MGGCSSSPED	XP_016610357.1			MGCCQSAEDS	XP_016606961.1
							MGLCTSKEEI	XP_016611699.1
				Batrachochytrium dendrobatidis JAM81	MGCGMSQEDQ	XP_006680815.1
					MGCGSSSELQ	XP_006680869.1
				Batrachochytrium salamandrivorans	MGCGMSQEDQ	OON08527.1
					MGCGSSTEND	OON05910.1
				Rhizoclosmatium globosum	MGCSNSVEDK	ORY32743.1	MGNCTSAPTA	ORY51633.1
					MGCAPSTPES	ORY36852.1	MGACSSHHQV	ORY41926.1
					MGCTSSSNLH	ORY36929.1	MGNCGSSESA	ORY49751.1
					MGCAASAPID	ORY36848.1	MGSCVSIESA	ORY51666.1
					MGCSASTAKE	ORY36851.1	MGNCVSAEAA	ORY51665.1
							MGGCASSPQD	ORY51670.1
			Monoblepharidomycetes	Gonapodya prolifera JEL478			MGMCQSAEEK	KXS12677.1
							MGICASKENQ	KXS12665.1
			Neocallimastigomycetes	Neocallimastix californiae			MGLCMSSEER	ORY35093.1			MGCCMSSPED	ORY54038.1
							MGACMSKNTY	ORY23855.1
							MGACISKNAY	ORY57053.1
							MGLCLSTADV	ORY68026.1
							MGLCISTEEV	ORY38720.1
							MGLCHSKTNV	ORY18073.1
							MGLCHSKSNV	ORY76196.1
				Piromyces finnis			MGLCMSSDER	ORX46640.1			MGCCMSSPED	ORX44047.1
							MGACMSKNSY	ORX48972.1
							MGVCHSKGNV	ORX42988.1
				Anaeromyces robustus			MGLCMSSEER	ORX87743.1			MGCCMSSPED	ORX82657.1
							MGACISKNSY	ORX86750.1
							MGICLSKNNV	ORX84080.1
		Cryptomycota	Rozella	Rozella allomycis CSF55			MGICASKEDQ	EPZ34512.1
		Microsporidia	Microsporidia incertae sedis	Amphiamblys sp. WSBS2006			MGICQSKPKE	OIR58556.1
		Mucoromycota	Glomeromycotina	Rhizophagus irregularis DAOM 181602			MGLCLSAEEK	POG81841.1			MGCCMSQEEQ	GBC24518.1
			Mortierellomycotina	Mortierella elongata AG-77			MGLCLSVEER	OAQ29678.1			MGCCISQEDK	OAQ34459.1
							MGLCLSAEEI	OAQ26755.1			MGCCLSAEER	OAQ25107.1
				Mortierella verticillata NRRL 6337			MGLCLSAEEK	KFH73569.1			MGCCISQDDK	KFH63408.1
							MGLCLSAEEK	KFH73568.1			MGCCISQEDK	KFH70056.1
							MGACVSNPVE	KFH66886.1
							MGVCLSAEEK	KFH72680.1
				Lobosporangium transversale			MGLCLSAEEK	XP_021881687.1			MGCCLSQDDK	XP_021882784.1
							MGTCVSTPAD	XP_021884091.1			MGCCVSQEDK	XP_021878730.1
			Mucoromycotina	Absidia glauca			MGICMSSEER	SAM01180.1			MGCCQSNEVH	SAM08142.1
							MGICTSSEER	SAL95710.1			MGCCASVEAI	SAM01972.1
							MGLCLSTSQR	SAM06343.1			MGCCSSVEAG	SAM04826.1
							MGMCISSEER	SAL97318.1			MGCCLSAERV	SAM08361.1
											MGCCQSSEVL	SAM08272.1
											MGCCYSSNRS	SAL99838.1
											MGCCYSSNQS	SAM00934.1
				Choanephora cucurbitarum	MGCSFSKKTP	OBZ91358.1	MGGCLSLSSC	OBZ84090.1			MGCCHSTEQV	OBZ82666.1
							MGLCHSSEED	OBZ84228.1			MGCCASVEEP	OBZ85984.1
							MGACLSSEER	OBZ87747.1
				Hesseltinella vesiculosa			MGNCNSATRH	ORX57035.1			MGCCQSNEIH	ORX53930.1
							MGGCLSKKQQ	ORX62962.1			MGCCQSNEAQ	ORX57044.1
							MGLCISSEER	ORX60294.1			MGCCLSAEQV	ORX54135.1
							MGICISAEAK	ORX48301.1			MGCCASTQAG	ORX49789.1
							MGICHSGEEP	ORX63179.1			MGCCQSAEVI	ORX61514.1
							MGLCQSITRN	ORX56756.1
				Lichtheimia ramosa			MGLCISSEER	CDS06286.1			MGCCQSNEVS	CDS13837.1
							MGLCASSEKR	CDS07711.1			MGCCQSNEVH	CDS13462.1
							MGLCHTEEQA	CDS07640.1			MGCCQSTEAQ	CDS02697.1
											MGCCMSAESV	CDS11160.1
											MGCCQSIEDA	CDS08653.1
											MGCCASVPDA	CDS06955.1
											MGCCQSSERV	CDS11564.1
											MGCCQSAERV	CDS11257.1
				Rhizopus delemar RA 99-880							MGCCQSNEVH	EIE76171.1
											MGCCASVEQD	EIE76416.1
											MGCCASIEQD	EIE84765.1
											MGCCNSTEKA	EIE75301.1
				Phycomyces blakesleeanus NRRL 1555(-)			MGICMSSESR	XP_018295385.1			MGCCQSNEVH	XP_018286198.1
							MGICASSEER	XP_018298294.1			MGCCQSSERA	XP_018283855.1
							MGLCLSSEER	XP_018295286.1			MGCCASVEAQ	XP_018298163.1
							MGNCASSSNT	XP_018286259.1			MGCCHSNDSQ	XP_018293342.1
							MGSCLSINNN	XP_018294143.1			MGCCASVESN	XP_018283627.1
		Zoopagomycota	Entomophthoromycotina	Conidiobolus coronatus NRRL 28638	MGCGQSTPVG	KXN74177.1	MGICLSSEEK	KXN67997.1							MGACCSSNNA	KXN65643.1
					MGCTSSKQLG	KXN74801.1
					MGCGQSSDRQ	KXN72267.1
					MGCGNSADRP	KXN71977.1
				Basidiobolus meristosporus CBS 931.73			MGMCLSQEDR	ORX88937.1			MGCCVSHDDL	ORY02724.1
							MGMCLSQEER	ORY03003.1			MGCCVSQEDL	ORX69819.1
							MGVCLSQEER	ORX96113.1			MGCCISQEDL	ORX98903.1
							MGLCLSQEEK	ORY03267.1			MGCCVSQEEH	ORX81955.1
							MGICLSQEEK	ORY07721.1			MGCCVSQENI	ORX98462.1
											MGCCVSREDV	ORX91579.1
											MGCCVSQENI	ORY05031.1
											MGCCVSHEEH	ORY01846.1
											MGCCISREDS	ORX96979.1
											MGCCVSQEEV	ORY05466.1
											MGCCVSSEDL	ORX93110.1
											MGCCISHDNL	ORX84858.1
											MGCCISSGIS	ORX96519.1
											MGCCASQEVD	ORX84063.1
											MGCCISHDNL	ORX66399.1
			Kickxellomycotina	Coemansia reversa NRRL 1564	MGCGVSKEDV	PIA13093.1	MGGCMSHDYD	PIA16290.1
				Smittium culicis	MGCGASKVDY	OMJ13898.1	MGLCGSKSFD	OMJ30356.1
					MGCGGSKESP	OMJ14617.1	MGICGSKSFD	OMJ15802.1
				Linderina pennispora	MGCGASKEDL	ORX69195.1	MGGCMSQPYD	ORX68616.1
				Furculomyces boomerangus	MGCGASKEDF	PVU90220.1	MGICGSKQLD	PVU96925.1
					MGCSSSKDDF	PVU90305.1
			Species	118
				Number of sequences	142		183		0		59		0		3
				Total number of sequences	387

### Sheet: Opisthokonta-Metazoa
Clade				Specie	MGCxx[ACGST]x	Sequence ID	MGxCx[ACGST]x	Sequence ID	MGxxC[ACGST]x	Sequence ID	MGCCx[ACGST]x	Sequence ID	MGCxC[ACGST]x	Sequence ID	MGxCC[ACGST]x	Sequence ID
Opisthokonta-Metazoa	Eumetazoa	Bilateria	Protostomia	Capitella teleta	MGCTMSAEER	ELT95086.1	MGSCLSYDFE	ELT99645.1
					MGCAVSNDDK	ELU14867.1
				Helobdella robusta	MGCTTSSEEK	XP_009025260.1
					MGCSMSAEDR	XP_009025134.1
					MGCGSSKEEK	XP_009019860.1
					MGCFHSKDGK	XP_009021427.1
					MGCLSSKEEK	XP_009029846.1
					MGCVVSFRNK	XP_009020496.1
					MGCVVGSTNG	XP_009014033.1
				Lingula anatina	MGCTLSAEER	XP_013403915.1	MGACLSLDQE	XP_013417530.1
					MGCTQSSEDK	XP_013380683.1
					MGCFGGNEGD	XP_013388067.1
				Ixodes scapularis	MGCAMSAEER	XP_002406461.2	MGACLSQDEE	XP_002399234.1
					MGCAVSTAAD	XP_029828399.1
					MGCFGGSSSK	XP_029831246.1
				Stegodyphus mimosarum	MGCAVSSAAD	KFM59373.1	MGACLSLDEE	KFM81609.1
				Tetranychus urticae	MGCAMSAEER	XP_015781493.1
					MGCAISSEHK	XP_015788553.1
					MGCFGGNQAK	XP_015794620.1
				Anoplophora glabripennis	MGCAVSTTGD	XP_018565018.1	MGACLTLERE	XP_018574107.1
				Dendroctonus ponderosae	MGCTVSAEER	XP_019755264.1	MGACLSLERE	XP_019758480.1
					MGCAVSTTGD	XP_019759349.1
				Tribolium castaneum	MGCTSSAEER	XP_975838.1	MGACLSLERE	XP_973210.1
					MGCTVSAEER	XP_966421.1
					MGCAVSTTGD	XP_008200240.1
				Daphnia magna	MGCAMSAEER	KZS21762.1
				Daphnia pulex	MGCAMSAEER	EFX72162.1
					MGCAVSSTTD	EFX86353.1
					MGCLFSAEAK	EFX74455.1
				Aedes aegypti	MGCTSSAEER	XP_021699639.1
					MGCAQSAEER	XP_001659379.1
					MGCAVSRDKE	XP_021697405.1
					MGCFGSAGSK	XP_021708791.1
				Anopheles gambiae str. PEST	MGCTSSAEER	XP_315788.3
					MGCAQSAEER	XP_001237711.2
					MGCAVSRDKE	XP_315935.4
					MGCFGSAGSK	XP_320433.1
				Drosophila melanogaster	MGCTTSAEER	NP_724934.1
					MGCAQSAEER	NP_523684.2
					MGCAVSTARD	AAA28585.1
					MGCFGSPTSK	NP_477506.1
				Lucilia cuprina	MGCAVSTARD	XP_023303758.1
					MGCFGSPSSK	XP_023299565.1
				Acyrthosiphon pisum	MGCAMSAEER	NP_001129194.1
					MGCTISSGEK	XP_001945117.1
					MGCFGSAAAK	XP_029346925.1
				Apis mellifera	MGCAMSAEER	XP_026298563.1
					MGCAVSTTGE	XP_395172.2
					MGCFGSQSSK	XP_394484.1
				Solenopsis invicta	MGCAMSAEER	XP_011159405.1
					MGCAVSTTGE	XP_011165343.1
					MGCFGSQSSK	XP_011173460.1
				Zootermopsis nevadensis	MGCAMSAEER	XP_021925018.1
					MGCGHSAEER	XP_021925019.1
					MGCAVSTAVE	XP_021914369.1
					MGCFGGGGSK	XP_021928361
				Bombyx mori	MGCASSAEER	NP_001166852.1
					MGCAQSAEER	NP_001036916.1
					MGCFGSPGGK	NP_001093292.1
					MGCFKSLGGH	XP_004925349.1
				Danaus plexippus plexippus	MGCTQSAEER	XP_032520144.1
					MGCFGSPGAK	XP_032523831.1
					MGCASSAEER	XP_032520146.1
				Crassostrea gigas	MGCTMSQEQR	XP_011453736.1
					MGCAVSADDK	XP_011447788.1
					MGCVLSEEQK	XP_011447787.1
				Octopus bimaculoides	MGCTMSAEER	XP_014788274.1	MGSCLSLDQE	XP_014775701.1
					MGCAVSSVDK	XP_014777779.1
				Brugia malayi	MGCVNSIDQN	XP_001898474.1	MGHCASRDQK	XP_001899567.1
							MGICQSQEEK	XP_001901731.1
							MGSCQSQEAQ	XP_001901736.1
				Loa loa	MGCVNSIDQN	XP_003140739.1	MGHCTSRDQK	XP_020306076.1
							MGICQSQEEK	XP_003135770.1
							MGSCQSQEAQ	XP_003140339.1
							MGLCQSEEVK	XP_003143274.1
				Pediculus humanus corporis	MGCAMSAEER	XP_002428403.1	MGGCLTLNRE	XP_002429142.1
					MGCAVSTNGE	XP_002431406.1
					MGCFGSANAK	XP_002431834.1
				Caenorhabditis elegans	MGCTMSQEER	NP_492108.1	MGHCTSKDQK	NP_501921.1	MGSTCSTPES	NP_492312.1
					MGCIMSQEDE	NP_490790.1	MGLCQSAEDK	NP_001309498.1	MGALCSSETY	NP_506160.1
					MGCFHSTGSE	NP_499921.2	MGSCQSNENS	NP_506290.1
					MGCNFSSQSK	NP_001256450.1	MGNCESRELV	NP_505840.1
							MGLCQSEEEK	NP_505157.1
							MGVCQSFVLT	NP_504745.1
			Platyhelminthes	Opisthorchis viverrini	MGCTLSKEER	XP_009171611.1
					MGCVGSKEAK	XP_009166706.1
					MGCAWSDPDK	XP_009171206.1
				Schistosoma mansoni	MGCLLSIDEK	XP_018647977.1
					MGCFVSKEKL	XP_018652416.1
					MGCAWSEPAK	XP_018649588.1
			Deuterostomia	Strongylocentrotus purpuratus	MGCAMSSEER	XP_003728483.1	MGTCVSLDHD	XP_030840056.1
					MGCATSAEDK	NP_001001475.1
		Cnidaria	Anthozoa	Nematostella vectensis	MGCTLSAEDK	XP_001641755.1
					MGCTLSAEER	XP_001624640.1
				Thelohanellus kitauei	MGCVISPEAK	KII63207.1
					MGCVSGAART	KII69086.1
			Hydrozoa	Hydra vulgaris	MGCTISQVDK	XP_012557495.1
					MGCSYSLEER	XP_002164313.3
			Myxozoa	Myxobolus squamalis	MGCAISPELR	KAF1744503.1
		Ctenophora	Tentaculata	Mnemiopsis leidyi	MGCTASALDG	AFK83796.1					MGCCGGNDTA	AGB13744.1
					MGCFWGPSSD	AGB13741.1
	Mesozoa	Orthonectida	Rhopaluridae	Intoshia linei	MGCAMTKNDR	OAF71248.1
					MGCPFSRRSE	OAF66714.1
	Placozoa	Trichoplax		Trichoplax adhaerens	MGCAASAGDK	XP_002116014.1
					MGCLVSKDER	XP_002116013.1
					MGCGSSTVDQ	XP_002111570.1
	Porifera	Demospongiae	Heteroscleromorpha	Amphimedon queenslandica			MGGCMSVSAE	XP_003384511.1
			Species	38
				Number of sequences	99		24		2		1		0		0
				Total number of sequences	126

### Sheet: Opisthokonta-Metazoa-Deuterost.
Clade				Specie	MGCxx[ACGST]x	Sequence ID	MGxCx[ACGST]x	Sequence ID	MGxxC[ACGST]x	Sequence ID	MGCCx[ACGST]x	Sequence ID	MGCxC[ACGST]x	Sequence ID	MGxCC[ACGST]x	Sequence ID
Opisthokonta-Metazoa-Eumetazoa-Bilateria-Deuterostomia	Chordata	Craniata	Mammalia	Homo sapiens	MGCTLSAEER	NP_066268.1	MGLCYSLRPL	NP_892023.1
					MGCTLSAEDK	AAM12619.1
					MGCTVSAEDK	CAG33064.1
					MGCTLSAEDK	AAM12621.1
					MGCRQSSEEK	CAG30381.1
				Aotus nancymaae	MGCTLSAEER	XP_012303346.1	MGLCYSLRPL	XP_021523216.1
					MGCTLSAEDK	XP_012321972.1
					MGCTLSAEDK	XP_021527612.1
					MGCTVSAEDK	XP_012323214.1
					MGCRQSSEEK	XP_012296166.1
				Panthera tigris altaica	MGCTLSAEER	XP_007090243.1
					MGCTLSAEDK	XP_007076481.1
					MGCTVSAEDK	XP_007088619.2
					MGCRQSSEEK	XP_007092361.1
				Canis lupus familiaris	MGCTLSAEER	XP_005617599.1
					MGCTLSAEDK	XP_854614.3
					MGCTVSAEDK	NP_001003364.1
					MGCRQSSEEK	XP_848605.1
				Cavia porcellus	MGCTLSAEDK	NP_001166424.1
					MGCTLSAEDK	NP_001166426.1
					MGCTVSAEDK	NP_001166425.1
					MGCRQSSEEK	XP_003478078.1
				Ceratotherium simum simum	MGCTLSAEER	XP_004431677.1	MGLCYSLRPL	XP_004421107.1
					MGCTLSAEDK	XP_004439386.1
					MGCTVSAEDK	XP_004419788.1
					MGCRQSSEEK	XP_004443142.1
				Dasypus novemcinctus	MGCTLSAEDK	XP_004473442.1	MGLCYSLRPL	XP_012385067.1
					MGCTVSAEDK	XP_012378123.1
					MGCRQSSEEK	XP_004467761.1
				Pteropus vampyrus	MGCTLSAEER	XP_011358478.1	MGLCYSLRPL	XP_011379593.1
					MGCTLSAEDK	XP_011363523.1
					MGCTVSAEDK	XP_011363019.1
					MGCRQSSEEK	XP_011354326.1
				Equus caballus	MGCTLSAEER	XP_003364636.1	MGLCYSLRPL	XP_023503989.1
					MGCTLSAEDK	XP_023494588.1
					MGCTVSAEDK	XP_023476151.1
					MGCRQSSEEK	XP_023502456.1
				Capra hircus	MGCTLSAEER	XP_017917501.1	MGLCHSLRPL	XP_017895039.1
					MGCTLSAEDK	XP_005679147.2
					MGCTVSAEDK	XP_005695989.2
					MGCRQSSEEK	XP_017899893.1
				Bos Taurus	MGCTLSAEER	NP_776750.1	MGLCHSLRPL	XP_005224158.1
					MGCTLSAEDK	NP_776749.1
					MGCTVSAEDK	NP_001094510.1
					MGCRQSSEEK	XP_024833627.1
				Orcinus orca	MGCTLSAEER	XP_004286416.1
					MGCTLSAEDK	XP_004263451.1
					MGCTVSAEDK	XP_004267876.1
					MGCRQSSEEK	XP_004276110.1
				Physeter catodon	MGCTLSAEER	XP_007106463.1	MGLCHSLRPL	XP_023976257.1
					MGCTLSAEDK	XP_007114569.1
					MGCTVSAEDK	XP_007123300.1
					MGCRQSSEEK	XP_023976884.1
			Sauria	Anolis carolinensis	MGCTLSAEER	XP_008123234.1	MGMCYSLRSG	XP_016852845.1
					MGCTLSAEDK	XP_003221575.1
					MGCRQSSEEK	XP_003230504.2
				Chrysemys picta bellii	MGCTLSAEER	XP_005306329.1	MGLCYSLRPR	XP_005282720.2
					MGCTLSAEDK	XP_005311060.1
					MGCTVSAEDK	XP_005289402.1
					MGCRQSSEEK	XP_005288672.1
				Pelodiscus sinensis	MGCRQSSEEK	XP_025041620.1
				Pogona vitticeps	MGCTLSAEDK	XP_020645662.1	MGMCYSLRAG	XP_020660020.1
					MGCRQSSEEK	XP_020654758.1	MGLCYSLRPR	XP_020649184.1
				Alligator mississippiensis	MGCTLSAEER	XP_019352825.1	MGLCYSLRSR	KYO42028.1
					MGCTLSAEDK	XP_006274739.1
					MGCTVSAEDK	XP_006265603.1
					MGCRQSSEEK	XP_006267031.1
			Sauria-Aves	Gallus gallus	MGCTLSAEER	NP_001264479.1	MGLCYSLRSR	XP_024998120.1
					MGCTLSAEDK	AAA48776.1	MGLCYSLRPR	XP_015137967.1
					MGCTVSAEDK	NP_990733.1
					MGCRQSSEEK	XP_001232445.1
				Taeniopygia guttata	MGCTLSAEER	XP_004175036.1
					MGCTLSAEDK	XP_012426396.1
					MGCRQSSEEK	XP_002199874.1
				Coturnix japonica	MGCTLSAEER	XP_015729345.1	MGLCYSLRSR	XP_015737232.1
					MGCTLSAEDK	XP_015740525.1	MGLCYSLRPR	XP_015710719.1
					MGCTVSAEDK	XP_015730140.1
					MGCRQSSEEK	XP_015733707.1
			Amphibia	Xenopus tropicalis	MGCTLSAEER	NP_001016995.1	MGLCYSLRPR	XP_012819842.1
					MGCTLSAEDK	NP_001090865.1
					MGCTVSAEDK	NP_989250.1
					MGCRQSAEEK	NP_001072589.1
				Nanorana parkeri	MGCTLSAEER	XP_018420373.1	MGMCSSLRPR	XP_018430138.1
					MGCTLSAEDK	XP_018423088.1	MGLCYSLRPR	XP_018425689.1
					MGCTLSVEDK	XP_018422491.1
					MGCRQSAEEK	XP_018412909.1
			Teleostomi & Chondrichthyes-Fish	Astyanax mexicanus	MGCTLSAEER	XP_022535443.1	MGLCFSSEVT	XP_022521105.1
					MGCTVSAEDK	XP_022531259.1	MGLCYSLRPR	XP_022522696.1
					MGCTLSSEDK	XP_007252927.1
					MGCTVSQEDK	XP_007254617.2
					MGCRQSSEEK	XP_022536850.1
				Danio rerio	MGCTLSAEER	NP_957081.1	MGMCHSFRSR	XP_001335732.1
					MGCTLSTEDK	NP_957265.1	MGLCYSLRPR	XP_005174250.2
					MGCTVSAEDK	NP_956136.1
					MGCTVSQEDK	NP_001001818.1
					MGCTLSSDDK	NP_942100.1
					MGCRQSTEEK	XP_005155690.2
					MGCLGSSKTE	AAS92627.1
				Latimeria chalumnae	MGCTLSTEDK	XP_006010739.1	MGLCYSLRPR	XP_005996251.1
					MGCTLSAEDK	XP_005991771.1
					MGCTVSAEDK	XP_005996375.1
					MGCRQSSEEK	XP_005987200.1
				Lepisosteus oculatus	MGCTLSAEER	XP_006641488.1	MGLCYSLRPR	XP_006633927.1
					MGCTLSAEDK	XP_006628534.1	MGMCHSLRSR	XP_006639766.1
					MGCTLSTEDK	XP_006633493.1
					MGCTVSAEDK	XP_006630746.1
					MGCRQSSEEK	XP_006640224.1
				Poecilia Formosa	MGCTLSAEER	XP_007574894.1	MGLCYSLRPR	XP_007567449.1
					MGCTVSAEDK	XP_007551006.1
					MGCTLSTEDK	XP_007555301.1
					MGCTVSQEDK	XP_007570493.1
					MGCTISAEDK	XP_007570963.1
					MGCTLSTDDK	XP_007545634.1
					MGCRQSSEEK	XP_007567103.1
				Takifugu rubripes	MGCTLSAEER	XP_003970034.1	MGLCYSLRPR	XP_011614463.1
					MGCTVSAEDK	XP_003973372.1
					MGCTLSTEDK	XP_011611588.1
					MGCTISAEDK	XP_003963156.1
					MGCTVSQEDK	XP_003973216.1
					MGCTLSTDDK	XP_003967339.1
					MGCTVSAETK	AAL77635.1
					MGCRQSSEEK	XP_003965617.1
					MGCRQTSEEK	AAL77627.1
				Rhincodon typus	MGCTLSTEDK	XP_020368739.1	MGMCYSLRPR	XP_020365297.1
					MGCRQSSEEK	XP_020372266.1
				Chiloscyllium punctatum	MGCTLSTEDK	ARF06937.1
					MGCTMSAEDK	ARF06939.1
					MGCTISAEDK	ARF06938.1
					MGCRQSSEEK	GCC28630.1
				Callorhinchus milii	MGCTMSAEDK	XP_007897669.1
					MGCTISAEDK	XP_007888456.1
					MGCRQSSEEK	XP_007906916.1
		Cephalochordata		Branchiostoma belcheri	MGCAISAEDK	XP_019634107.1	MGACLSLDSE	XP_019615092.1
					MGCTMSAEER	XP_019629015.1
		Tunicata		Oikopleura dioica	MGCMQSHGDR	CBY15103.1
				Ciona intestinalis	MGCTVSTDDK	NP_001027619.1
					MGCASSTSGD	XP_026696365.1
					MGCAASRSDE	XP_009861912.1
	Echinodermata			Lytechinus variegatus	MGCATSAEDK	AAS38581.1
				Patiria pectinifera	MGCATSAEDK	P30676.3
				Strongylocentrotus purpuratus	MGCAMSSEER	XP_003728483.1	MGTCVSLDHD	XP_030840056.1
					MGCATSAEDK	NP_001001475.1
				Acanthaster planci	MGCTMSAEDR	XP_022108705.1	MGACIGVDQE	XP_022102416.1
					MGCATSAEDK	XP_022103947.1
	Hemichordata			Saccoglossus kowalevskii	MGCTMSAEER	XP_006825080.1
					MGCTLSAEDK	XP_002730529.1
		Species		40
				Number of sequences	146		34		0		0		0		0
				Total number of sequences	180
