## Supplementary Data 2 for "Local and substrate-specific S-palmitoylation determines subcellular localization of Gαo"

### Sheet: Sheet1
MGCxx[ACGST]x	MGxCx[ACGST]x	MGxxC[ACGST]x
>StygiellaIncarcerata	>BigelowiellaNatans	>PlasmodiophoraBrassicae
MGCGSSTPED	MGICATKQPG	MGNLCTKTTV
>NaegleriaGruberi	>ColletotrichumSimmondsii	>AurantiochytriumSpFCC1311
MGCMGSKQGN	MGACMSSNNE	MGGTCSVNTA
>ReticulomyxaFilosa1	>ReticulomyxaFilosa1	>OleaEuropaeaVarSylvestris
MGCVTSNQDD	MGTCRSSLAA	MGSLCSRDQR
>ReticulomyxaFilosa2	>ReticulomyxaFilosa2	>AmborellaTrichopoda
MGCMNSTPEN	MGECLSSGRD	MGLLCSRQRP
>ReticulomyxaFilosa3	>EmilianiaHuxleyiCCMP1516	>HordeumVulgareSubspVulgare
MGCISSSETK	MGLCASKQVE	MGSSCSRPHS
>EmilianiaHuxleyiCCMP1516	>AurantiochytriumSpFCC1311a	>PhoenixDactylifera
MGCTESKPES	MGACGSSLSA	MGSFCSRQKP
>AurantiochytriumSpFCC1311b	>AureococcusAnophagefferens1	>VignaAngularis
MGCRASKNAE	MGTCGSSLTP	MGLVCSKRRR
>FurculomycesBoomerangus	>AureococcusAnophagefferens3	>VitisVinifera
MGCSSSKDDF	MGTCASADAD	MGSICSRHKH
>EctocarpusSiliculosus1	>AlbugoCandida	>CavenderiaFasciculata
MGCVNSIRIM	MGICGSKMTD	MGNVCSSGGE
>EctocarpusSiliculosus2	>EctocarpusSiliculosus	>AcytosteliumSubglobosumLB
MGCGESKHGD	MGICSSKMSA	MGNICGKQEL
>EctocarpusSiliculosus3	>AchlyaHypogyna	>PlanoprotosteliumFungivorum
MGCESSQPMV	MGGCASTGAG	MGNSCASPSV
>LingulaAnatina	>QuercusSuber1	>CaenorhabditisElegans1
MGCTQSSEDK	MGSCMSSDSS	MGSTCSTPES
>KlebsormidiumNitens	>QuercusSuber2	>CaenorhabditisElegans2
MGCAESKEPE	MGSCISSESS	MGALCSSETY
>QuercusSuber	>AscochytaRabiei
MGCGQSSESK	MGICMSSSPE
>DictyosteliumDiscoideumAX4a	>CapsasporaOwczarzaki1
MGCYQSRVQV	MGFCSSTPED
>DictyosteliumDiscoideumAX4b	>PlasmodiophoraBrassicae
MGCNSSSEAK	MGACLSSTYN
>EntamoebaInvadensIP1a	>AspergillusNidulansFGSCA4
MGCGASKDNS	MGSCFSSESA
>SmittiumCulicis	>EscovopsisWeberi
MGCGGSKESP	MGGCMSSSKD
>AcytosteliumSubglobosumLB1a	>TuberMelanosporumMel28
MGCILTVEAK	MGACFSSESD
>AcytosteliumSubglobosumLB1b	>PyronemaOmphalodesCBS100304
MGCNGSTMSK	MGTCMSTESE
>TakifuguRubripes	>CandidaTenuisATCC10573
MGCTISAEDK	MGACVSKSSD
>AcytosteliumSubglobosumLB1c	>ZygosaccharomycesRouxii
MGCTNSKQLE	MGVCGSKTKE
>PlanoprotosteliumFungivorum	>WickerhamomycesCiferrii
MGCAHSSTVD	MGSCVSKEDG
>HeterosteliumAlbumPN500	>CandidaAlbicansSC5314
MGCNTSTIAG	MGSCASKSAD
>CapsasporaOwczarzaki	>AscosphaeraApisARSEF7405
MGCAQSAEDK	MGVCLSSNKG
>PneumocystisCariniiB80	>AureobasidiumMelanogenumCBS110374
MGCGISTQNS	MGNCMSSRGG
>FonticulaAlba1	>BeauveriaBassianaARSEF2860
MGCFQSKPAA	MGNCLSSTSE
>ExophialaXenobiotica2	>ByssochlamysSpectabilisNo 5
MGCTGSKINP	MGICFSSENT
>AspergillusNidulansFGSCA4a	>ClavisporaLusitaniaeATCC42720
MGCGMSTEDK	MGSCGSKEAG
>AspergillusNidulansFGSCA4b	>CoccidioidesImmitisH5384
MGCMSSKQLE	MGGCLSSSPG
>PenicilliumGriseofulvum	>ConiosporiumApollinisCBS100218
MGCLVSKPEE	MGVCMSSTGG
>ArthrobotrysOligosporaATCC24927	>SaitoellaComplicataNRRLY17804
MGCSMSTEEK	MGNCGSAEDP
>DrechslerellaStenobrocha248	>TaphrinaDeformansPYCC5710b
MGCNMSTEDK	MGSCLSNFCV
>TriboliumCastaneum	>MoniliophthoraRoreriMCA2997a
MGCTVSAEER	MGLCTSQPAH
>CandidaTenuisATCC10573	>MoniliophthoraRoreriMCA2997b
MGCTASVPDP	MGNCVSQPGK
>EremotheciumGossypiiATCC10895	>MycenaChlorophos
MGCSVSTQTL	MGGCVSTQAQ
>BlumeriaGraminisFspTritici96224	>SchizophyllumCommuneH48b
MGCGLSTEEK	MGVCISSSGG
>ByssochlamysSpectabilisNo 5	>ArmillariaOstoyae1
MGCLNSKPVD	MGNCASQSDK
>CladophialophoraYegresiiCBS114405	>ArmillariaOstoyae2
MGCTFTKEDD	MGNCTSQPNQ
>CoccidioidesImmitisH5384	>AmanitaMuscariaKoideBX008
MGCSGSKEIS	MGLCLSAPVE
>NeolectaIrregularisDAH3a	>CaloceraViscosaTUFC12733
MGCGTSREVD	MGSCTSKPVD
>NeolectaIrregularisDAH3b	>BrugiaMalayi
MGCVPSKSDP	MGICQSQEEK
>TaphrinaDeformansPYCC5710	>TermitomycesSpJ132
MGCSQSAPAD	MGGCISTIDR
>MycenaChlorophos	>MelampsoraLariciPopulina98AG31
MGCVQSTAVD	MGNCFSTSSA
>FonticulaAlba2	>PucciniaGraminisFspTriticiCRL75367003
MGCTSSKQKD	MGNCYSSFFN
>DacryopinaxPrimogenitus	>SporidiobolusSalmonicolor
MGCMQSSPVD	MGACASSEVG
>RhodotorulaGraminisWP1b	>MalasseziaPachydermatis
MGCAGSTPVD	MGVCASSPGA
>CeraceosorusBombacis	>SpizellomycesPunctatusDAOMBR117
MGCGPSKQDR	MGGCSSSPED
>AllomycesMacrogynusATCC38327a	>RhizoclosmatiumGlobosum
MGCLQSAEQR	MGACSSHHQV
>AllomycesMacrogynusATCC38327b	>GonapodyaProliferaJEL478
MGCKPSKEAA	MGMCQSAEEK
>CatenariaAnguillulaePL171c	>NeocallimastixCaliforniae1
MGCVSSAEAT	MGLCMSSEER
>CatenariaAnguillulaePL171a	>NeocallimastixCaliforniae2
MGCTPSKDDD	MGACISKNAY
>CatenariaAnguillulaePL171b	>LichtheimiaRamosa
MGCLTSKEAE	MGLCISSEER
>SpizellomycesPunctatusDAOMBR117	>StrongylocentrotusPurpuratus
MGCFMSAEEK	MGTCVSLDHD
>RhizoclosmatiumGlobosum1	>AbsidiaGlauca1
MGCSNSVEDK	MGICTSSEER
>RhizoclosmatiumGlobosum2	>AbsidiaGlauca2
MGCAPSTPES	MGMCISSEER
>RhizoclosmatiumGlobosum3	>ConidiobolusCoronatusNRRL28638
MGCSASTAKE	MGICLSSEEK
>ChoanephoraCucurbitarum	>BasidiobolusMeristosporusCBS93173
MGCSFSKKTP	MGMCLSQEDR
>ConidiobolusCoronatusNRRL28638	>SmittiumCulicis
MGCGNSADRP	MGLCGSKSFD
>CoemansiaReversaNRRL1564	>LoaLoa1
MGCGVSKEDV	MGHCTSRDQK
>CapitellaTeleta1	>LoaLoa3
MGCTMSAEER	MGSCQSQEAQ
>IxodesScapularis	>LoaLoa4
MGCAVSTAAD	MGLCQSEEVK
>HelobdellaRobusta1	>HomoSapiens
MGCTTSSEEK	MGLCYSLRPL
>HelobdellaRobusta4	>BosTaurus
MGCFHSKDGK	MGLCHSLRPL
>HelobdellaRobusta5	>AnolisCarolinensis
MGCLSSKEEK	MGMCYSLRSG
>HelobdellaRobusta6	>AstyanaxMexicanus
MGCVVSFRNK	MGLCFSSEVT
>TetranychusUrticae1	>DanioRerio
MGCAMSAEER	MGMCHSFRSR
>TetranychusUrticae2	>PiromycesFinnis
MGCAISSEHK	MGVCHSKGNV
>DaphniaPulex	>CaenorhabditisElegans1
MGCLFSAEAK	MGNCESRELV
>AedesAegypti2	>CaenorhabditisElegans2
MGCFGSAGSK	MGVCQSFVLT
>ZootermopsisNevadensis	>NanoranaParkeri
MGCGHSAEER	MGMCSSLRPR
>BombyxMori1	>HesseltinellaVesiculosa1
MGCASSAEER	MGNCNSATRH
>BombyxMori2	>HesseltinellaVesiculosa2
MGCFKSLGGH	MGICISAEAK
>OpisthorchisViverrini1	>HesseltinellaVesiculosa3
MGCVGSKEAK	MGICHSGEEP
>OpisthorchisViverrini2	>PenicilliumRubensWisconsin541255
MGCAWSDPDK	MGMCFSSESA
>SchistosomaMansoni1
MGCLLSIDEK
>SchistosomaMansoni2
MGCFVSKEKL
>StrongylocentrotusPurpuratus
MGCATSAEDK
>ThelohanellusKitauei
MGCVISPEAK
>HydraVulgaris
MGCSYSLEER
>IntoshiaLinei
MGCPFSRRSE
>TrichoplaxAdhaerens1
MGCAASAGDK
>HomoSapiens1
MGCTLSAEER
>HomoSapiens2
MGCRQSSEEK
>CaenorhabditisElegans1
MGCIMSQEDE
>CaenorhabditisElegans2
MGCNFSSQSK
>MnemiopsisLeidyi
MGCFWGPSSD
>DanioRerio
MGCLGSSKTE
