## Supplementary Data 3 for "Local and substrate-specific S-palmitoylation determines subcellular localization of Gαo"

### Sheet: Tabla S3
Name	Sequence	Usage
CMV-For	5’-CGCAAATGGGCGGTAGGCGTG-3’	Generation of Gαo-Nt7-GFP
Gao-Nt7-AgeI-Rev	5’-CGGCTCTCACCGGTGCGCTCAGAGTACATCCCATG-3’
CMV-For	5’-CGCAAATGGGCGGTAGGCGTG-3’	Generation of Gαo-Nt31-GFP
Gao-Nt31-AgeI-Rev	5’-GGAGTAATTTCACGACCGGTGCGGCGCTGATGCC-3’
Gao-Nt8/31-KpnI-For	5’-CTTGATCGGTACCACCAAGGGAAGTACTCTGATGGCAGAGGAGAG-3’	Generation of Gαo-Nt8-31-GFP
GFP-C-Rev	5’-TTTAAAGCAAGTAAAACCTC-3’
Gao-G2L-NT7-KpnI-For	5’-CTTGATCGGTACCACCATGCTATGTACTCTGAGCG-3’	Generation of several variants of Nt7-GFP
Gao-C3N-NT7-KpnI-For	5’-CTTGATCGGTACCACCATGGGAAATACTCTGAGCG-3’
Gao-S6A-NT7-KpnI-For	5’-CTTGATCGGTACCACCATGGGATGTACTCTGGCCGCACCGGTC-3’
Gao-S6C-NT7-KpnI-For	5’-CTTGATCGGTACCACCATGGGATGTACTCTGTGCGCACCGGTC-3’
Gao-S6G-NT7-KpnI-For	5’-CTTGATCGGTACCACCATGGGATGTACTCTGGGCGCACCGGTC-3’
Gao-S6T-NT7-KpnI-For	5’-CTTGATCGGTACCACCATGGGATGTACTCTGACCGCACCGGTC-3’
Gao-S6F-NT7-KpnI-For	5’-CTTGATCGGTACCACCATGGGATGTACTCTGTTCGCACCGGTC-3’
Gao-S6N-NT7-KpnI-For	5’-CTTGATCGGTACCACCATGGGATGTACTCTGAACGCACCGGTC-3’
Gao-S6R-NT7-KpnI-For	5’-CTTGATCGGTACCACCATGGGATGTACTCTGCGCGCACCGGTC-3’
Gao-S6V-NT7-KpnI-For	5’-CTTGATCGGTACCACCATGGGATGTACTCTGGTCGCACCGGTC-3’
MGNC-NT7-KpnI-For	5’-CTTGATCGGTACCACCATGGGAAATTGTCTGAGCG-3’
MGNTC-NT7-KpnI-For	5’-CTTGATCGGTACCACCATGGGAAATACTTGTAGCGCA-3’
MGCKR-NT7-KpnI-For	5’-CTTGATCGGTACCACCATGGGATGTAAGCGGAGCGCACCGGTC-3’
MGCKE-NT7-KpnI-For	5’-CTTGATCGGTACCACCATGGGATGTAAGGAGAGCGCACCGGTC-3’
MGCDR-NT7-KpnI-For	5’-CTTGATCGGTACCACCATGGGATGTGATCGGAGCGCACCGGTC-3’
MGCDE-NT7-KpnI-For	5’-CTTGATCGGTACCACCATGGGATGTGATGAGAGCGCACCGGTC-3’
MGCKH-NT7-KpnI-For	5’-CTTGATCGGTACCACCATGGGATGTAAGCATAGCGCACCGGTC-3’
MGCDH-NT7-KpnI-For	5’-CTTGATCGGTACCACCATGGGATGTGATCATAGCGCACCGGTC-3’
MGSLCSR-NT7-KpnI-For	5’-CTTGATCGGTACCACCATGGGATCTCTTTGTAGCCGACCGGTCGC-3’
MGSSCSR-NT7-KpnI-For	5’-CTTGATCGGTACCACCATGGGATCTAGTTGTAGCCGACCGGTCGC-3’
MGLLCSR-NT7-KpnI-For	5’-CTTGATCGGTACCACCATGGGACTTCTTTGTAGCCGACCGGTCGC-3’
GFP-C-Rev	5’-TTTAAAGCAAGTAAAACCTC-3’
Gao-C3N-NT7-KpnI-For	5’-CTTGATCGGTACCACCATGGGAAATTGTCTGAGCG-3’	Generation of full-length Gαo-C3N-GFP
Gαo-ApaI-Rev	5’-TTGATCTCGGGCCCAGTACAAGCCGCAGCC-3’
MGNC-NT7-KpnI-For	5’-CTTGATCGGTACCACCATGGGAAATTGTCTGAGCG-3’	Generation of full-length MGNC-Gαo-GFP
Gαo-ApaI-Rev	5’-TTGATCTCGGGCCCAGTACAAGCCGCAGCC-3’
MGSLCSR-KpnI-For	5’-CTTGATCGGTACCACCATGGGATCTCTTTGTAGCCGAGAGGAGAGAGCC-3’	Generation of full-length MGSLCSR-Gαo-GFP
Gαo-ApaI-Rev	5’-TTGATCTCGGGCCCAGTACAAGCCGCAGCC-3’
FM4-AgeI-For	5’-TCACTCTCGGACCGGTCGCGCTGTACAAGACTAGA-3’	Generation of Nt7-FM4-GFP plasmids
FM4-PstI-Rev	5’-TATGGCTGATTATGATCTGCAGTCGCGGCCCTAGT-3’
CMV-For	5’-CGCAAATGGGCGGTAGGCGTG-3’	Generation of mRFP-zDHHC5/zDHHS5-KASH
zD5-KpnI-rev	5’-GGAAGCGGCCGGTACCACAGAAATCTCATAAGTGG-3’
zD2-AgeI-For	5’-TTACGCTACCGGTATGGCGCCCTCGGGCTCGGGCGGC-3’	Generation of mRFP-zDHHC2-KASH
zD2-KpnI-Rev	5’-ATTCGGAGGTACCAGTCTCGTTCTCCATAGTTAATGC-3’
zD11-AgeI-For	5’-ATCTGATACCGGTTTCATGAAAGAGATGAACATCTGT-3’	Generation of mRFP-zDHHC11-KASH
zD11-KpnI-Rev	5’-GCTTGAAGGTACCGTCTTCACTGTGGCAGATCTTTGG-3’
zD14-AgeI-For	5’-TCCAGATACCGGTGGTTCCATGCCTCCCGGCGGCGGC-3’	Generation of mRFP-zDHHC14-KASH
zD14-BamHI-Rev	5’-CTAATTCGGATCCTAACACGGAGCTGAGCTTTACCAA-3’
zD18-AgeI-For	5’-TTACGCTACCGGTATGAAGGACTGCGAGTACCAGCAG-3’	Generation of mRFP-zDHHC18-KASH
zD18-KpnI-Rev	5’-ATTCGGAGGTACCGGGGTGGCCTCCTACCATGCTGGC-3’
pEF-MCS-For	5’-GTGTCGTGAGGAATTCTCGAGATCTCTAGA-3’	Generation of mRFP-zDHHC1-KASH
zD1-EcoRI-Rev	5’-CCCTCACTCGAATTCGGCTCCCGCAGGCAGGCCGTCGCCG-3’
pEF-MCS-For	5’-GTGTCGTGAGGAATTCTCGAGATCTCTAGA-3’	Generation of mRFP-zDHHC3-KASH
zD3-EcoRI-Rev	5’-CTCACTCGAATTCGGCTCCTCCGACCACATACTGG-3’
pEF-MCS-For	5’-GTGTCGTGAGGAATTCTCGAGATCTCTAGA-3’	Generation of mRFP-zDHHC7-KASH
zD7-EcoRI-Rev	5’-CTCACTCGAATTCGGCTCCTCCGACAGAGAACTCG-3’
zD8-XhoI-For	5’-GATTACGCCTCGAGCATGCCCCGCAGCCCCGGGAC-3’	Generation of mRFP-zDHHC8-KASH
zD8-EcoRI-Rev	5’-ATCTGGAACGTCGAATTCAGAGGATCCTCCCACCGAGATTTCATA-3’
pEF-SacI-For	5’-TGAGGAATTCTCTAGAGCTCTAGAATGTAC-3’	Generation of mRFP-zDHHC9-KASH
zD9-EcoRI-Rev	5’-CTCACTCGAATTCGCCCGCCTTCTCAGCTTCGGAT-3’
pEF-MCS-For	5’-GTGTCGTGAGGAATTCTCGAGATCTCTAGA-3’	Generation of mRFP-zDHHC12-KASH
zD12-EcoRI-Rev	5’-CTCACTCGAATTCGGCTCCCAAGACAACCTGGCTG-3’
pEF-MCS-For	5’-GTGTCGTGAGGAATTCTCGAGATCTCTAGA-3’	Generation of mRFP-zDHHC13-KASH
zD13-EcoRI-Rev	5’-CTCACTCGAATTCGGCTCCTCCTACAGAGCGAAGG-3’
pEF-MCS-For	5’-GTGTCGTGAGGAATTCTCGAGATCTCTAGA-3’	Generation of mRFP-zDHHC15-KASH
zD15-EcoRI-Rev	5’-CTCACTCGAATTCGGCTCCCAACGTTTCCGACTCC-3’
pEF-MCS-For	5’-GTGTCGTGAGGAATTCTCGAGATCTCTAGA-3’	Generation of mRFP-zDHHC16-KASH
zD16-EcoRI-Rev	5’-CTCACTCGAATTCGGCTCCTAACACGGCCATCACA-3’
pEF-MCS-For	5’-GTGTCGTGAGGAATTCTCGAGATCTCTAGA-3’	Generation of mRFP-zDHHC17-KASH
D17-HindIII-Rev	5’-CCCTCACAAGCTTTCGGAACTCAACACAAGCTGGTACCCA-3’
pEF-MCS-For	5’-GTGTCGTGAGGAATTCTCGAGATCTCTAGA-3’	Generation of mRFP-zDHHC20-KASH
zD20-EcoRI-Rev	5’-GGACCCTCACTCGAATTCGGCTCCTCCATTTTCTATTTCCACTG-3’
pEF-MCS-For	5’-GTGTCGTGAGGAATTCTCGAGATCTCTAGA-3’	Generation of mRFP-zDHHC21-KASH
zD21-EcoRI-Rev	5’-CTCACTCGAATTCGGCTCCTAAGACGTGATTGGCA-3’
pEF-MCS-For	5’-GTGTCGTGAGGAATTCTCGAGATCTCTAGA-3’	Generation of mRFP-zDHHC23-KASH
zD23-HindIII-Rev	5’-CCCTCACAAGCTTTCGGATCCTCCGACGATGTCTTCG-3’
pEF-MCS-For	5’-GTGTCGTGAGGAATTCTCGAGATCTCTAGA-3’	Generation of mRFP-zDHHC25-KASH
zD25-EcoRI-Rev	5’-CTCACTCGAATTCGGATCCTAAGGCCATATCATGG-3’
zD3-C/S-For	5’-GCAAGATGGATCACCACAGTCCTTGGGTCAACAAC-3’	Generation of the DHHS-mutant for mRFP-zDHHC3-KASH
zD3-C/S-Rev	5’-GTTGTTGACCCAAGGACTGTGGTGATCCATCTTGC-3’
zD7-C/S-For	5’-GAAAGATGGACCATCACAGCCCGTGGGTGAACAAC-3’	Generation of the DHHS-mutant for mRFP-zDHHC7-KASH
zD7-C/S-Rev	5’-GTTGTTCACCCACGGGCTGTGATGGTCCATCTTTC-3’
zD11-C/S-For	5’-CTGGCTTTGACCACCACAGCAAATGGCTGAACAAC-3’	Generation of the DHHS-mutant for mRFP-zDHHC11-KASH
zD11-C/S-Rev	5’-GTTGTTCAGCCATTTGCTGTGGTGGTCAAAGCCAG-3’
